# IHS: an integrative method for the identification of network hubs

**DOI:** 10.1101/2020.02.17.953430

**Authors:** Abbas Salavaty, Mirana Ramialison, Peter D Currie

## Abstract

Biological systems are composed of highly complex networks and decoding the functional significance of individual network components is critical for understanding healthy and diseased states. Several algorithms have been designed to identify the most influential regulatory points, or hub nodes, within a network. However, none of the current methods correct for inherent positional biases which limits their applicability. In addition, none of the currently available hub detection algorithms effectively combine network centrality measures together. To overcome this computational deficit, we undertook a statistical assessment of 200 real-world and simulated networks to decipher associations between centrality measures, and developed a novel algorithm termed “integrated hubness score” (IHS), which integrates the most important and commonly used network centrality measures, namely degree centrality, betweenness centrality and neighbourhood connectivity, in an unbiased way. When compared against the four most commonly used hub identification methods on four independent validated biological networks, the IHS algorithm outperformed all other assessed methods. Using this novel and universal method, researchers of any discipline can now identify the most influential network nodes.
