## Supplementary material for "IHS: an integrative method for the identification of network hubs": Table EV2

### Sheet: Sheet1
Basis	Identified_hubs	Associations	Source_paper	ScaledAssoc
Corresponding paper	TOP2A, TTK, CHEK1, CENPA	7	PMID: 30886771	37
Degree centrality	PLK1, KIF2C, CCNA2, KIF11, CDK1, BUB1, CCNB1	9	PMID: 30886771	55
Kleinberg's hub centrality scores	NCAPG, NDC80, CCNA2, KIF11, CDK1, CDCA8, BUB1, AURKB	9	PMID: 30886771	55
MCC	AURKA, MELK, KIF11, DLGAP5, NCAPG, KIF20A	3	PMID: 30886771	1
IHS	TOP2A, NDC80, FEN1, PLK1, KIF11, RAD51, CDK1, AURKB	14	PMID: 30886771	100
Corresponding paper	TOP2A, COL1A1, COL1A2, CXCL8, NDC80, COL3A1, CDKN3, CEP55, TPX2, TIMP1	103	PMID: 30065754	49.6316
Degree centrality	COL1A2, COL3A1, MMP3, CXCL8, BGN, SPP1, CEP55, LOX, COL1A1, TIMP1	132	PMID: 30065754	100
Kleinberg's hub centrality scores	CDK1, CCNB2, NUF2, PBK, TOP2A, CENPF, NDC80, KIF20A, TPX2, PRC1	79	PMID: 30065754	7.94737
MCC	DLGAP5, CCNB2, NUF2, ANLN, PBK, CCNB1, TPX2, CDK1, NDC80, TOP2A	75	PMID: 30065754	1
IHS	COL1A2, COL3A1, MMP3, CXCL8, BGN, SPP1, CEP55, LOX, COL1A1, TIMP1	132	PMID: 30065754	100
Corresponding paper	IL6, VEGFA, IL1B, TNF, PTGS2	583	PMID: 24736319	100
Degree centrality	TNF, IL10, IL6, VEGFA, CXCL8	576	PMID: 24736319	86.9245
Kleinberg's hub centrality scores	TNF, IL10, IL1B, IL6, CXCL8	575	PMID: 24736319	85.0566
MCC	PSMB1, PSMB4, PSMB3, TNF, PSMA5	530	PMID: 24736319	1
IHS	TNF, IL6, VEGFA, CXCL8, NFKB1	578	PMID: 24736319	90.6604
Corresponding paper	AKT1, AKT2, AKT3, AR, CDK2, CDK4, CDK6, E2F1, IGF1R, MYBL2, NR3C1, PTPN1, RAC1, RELA, RHOA, SOCS1	994	PMID: 25424347	1
Degree centrality	AKT1, AKT2, AKT3, AR, CDK2, CDK4, CDK6, E2F1, GRB2, MAPK3, MYBL2, MYC, NR3C1, PTPN1, RAC1, RELA	1712	PMID: 25424347	50.9522
Kleinberg's hub centrality scores	AKT1, AKT2, AKT3, AR, CASP3, CDK2, CDK4, CDK6, CDKN1A, E2F1, MAPK3, MYC, NFKB1, RAC1, RELA, STAT3	2417	PMID: 25424347	100
MCC	E2F3, RELA, E2F6, AKT1, AKT2, AR, MYC, RAC1, CDKN1A, RHOA, MYBL2, CCND2, CDK4, CDK6, E2F1, CDK2	1820	PMID: 25424347	58.4659
IHS	AKT1, AKT2, AKT3, AR, CDK2, CDK4, CDK6, E2F1, GRB2, MAPK3, MYBL2, MYC, PTPN1, RAC1, RELA, RHOA	1786	PMID: 25424347	56.1005
